# Comparison of commercial DNA extraction kits for whole metagenome sequencing of human oral, vaginal, and rectal microbiome samples

**DOI:** 10.1101/2023.02.01.526597

**Authors:** Michelle L. Wright, Jessica Podnar, Kayla D. Longoria, Tien C. Nguyen, Sungju Lim, Sarina Garcia, Dennis Wylie

## Abstract

**Introduction:** Advancements in DNA extraction and sequencing technologies have been fundamental in deciphering the significance of the microbiome related to human health and pathology. Whole metagenome shotgun sequencing (WMS) is gaining popularity in use compared to its predecessor (i.e., amplicon-based approaches). However, like amplicon-based approaches, WMS is subject to bias from DNA extraction methods that can compromise the integrity of sequencing and subsequent findings. The purpose of this study was to evaluate systematic differences among four commercially available DNA extraction kits frequently used for WMS analysis of the microbiome.

**Methods:** Oral, vaginal, and rectal swabs were collected in replicates of four by a healthcare provider from five participants and randomized to one of four DNA extraction kits. Two extraction blanks and three replicate mock community samples were also extracted using each extraction kit. WMS was completed with NovaSeq 6000 for all samples. Sequencing and microbial communities were analyzed using nonmetric multidimensional scaling and compositional bias analysis.

**Results:** Extraction kits differentially biased the percentage of reads attributed to microbial taxa across samples and body sites. The PowerSoil Pro kit performed best in approximating expected proportions of mock communities. While HostZERO was biased against gram-negative bacteria, the kit outperformed other kits in extracting fungal DNA. In clinical samples, HostZERO yielded a smaller fraction of reads assigned to *Homo sapiens* across sites and had a higher fraction of reads assigned to bacterial taxa compared to other kits. However, HostZERO appears to bias representation of microbial communities and demonstrated the most dispersion by site, particularly for vaginal and rectal samples.

**Conclusions:** Systematic differences exist among four frequently referenced DNA extraction kits when used for WMS analysis of the human microbiome. Consideration of such differences in study design and data interpretation is imperative to safeguard the integrity of microbiome research and reproducibility of results.
