## Supplemental Table 1 for "Comparison of commercial DNA extraction kits for whole metagenome sequencing of human oral, vaginal, and rectal microbiome samples"

### Sheet: Sheet1
Run ID	Test Date	Assay Name	Sample Name	Sample ID	Original Sample Conc.	Original sample conc. units	Qubit Tube Conc.	Qubit tube conc. units	Sample Volume (uL)	Dilution Factor	Extended Low Range	Core Range	Extended High Range	Excitation	Std 1 RFU	Std 2 RFU	Std 3 RFU	Sample RFU	Last Read Standards	Reagent Lot#	Kit
310820-193019	31/08/2020 07:35:40 PM	dsDNA HS	S1	M1	15.6	ng/uL	77.9	ng/mL	1	200	0.1-0.2	0.2-100	100-120	BLUE	2.58505	1038.56		168	31/08/2020 07:35:19 PM		PowerSoil Pro
310820-193019	31/08/2020 07:35:40 PM	dsDNA HS	S2	M2	0.118	ng/uL	0.591	ng/mL	1	200	0.1-0.2	0.2-100	100-120	BLUE	2.33161	669.811		3.07	31/08/2020 07:35:19 PM		PowerSoil Pro
310820-193019	31/08/2020 07:35:40 PM	dsDNA HS	S3	M3	2.64	ng/uL	13.2	ng/mL	1	200	0.1-0.2	0.2-100	100-120	BLUE	2.81314	636.599		19.5	31/08/2020 07:35:19 PM		PowerSoil Pro
310820-193019	31/08/2020 07:35:40 PM	dsDNA HS	S4	41V	1.01	ng/uL	5.06	ng/mL	1	200	0.1-0.2	0.2-100	100-120	BLUE	2.91451	881.91		11.6	31/08/2020 07:35:19 PM		PowerSoil Pro
310820-193019	31/08/2020 07:35:40 PM	dsDNA HS	S5	41R	4.46	ng/uL	22.3	ng/mL	1	200	0.1-0.2	0.2-100	100-120	BLUE	2.71177	450.944		22.8	31/08/2020 07:35:19 PM		PowerSoil Pro
310820-193019	31/08/2020 07:35:40 PM	dsDNA HS	S6	41O	0.584	ng/uL	2.92	ng/mL	1	200	0.1-0.2	0.2-100	100-120	BLUE	2.81314	335.134		4.7	31/08/2020 07:35:19 PM		PowerSoil Pro
310820-193019	31/08/2020 07:35:40 PM	dsDNA HS	S7	B1	0.00954	ng/uL	0.0477	ng/mL	1	200	0.1-0.2	0.2-100	100-120	BLUE	2.50902	833.892		2.44	31/08/2020 07:35:19 PM		PowerSoil Pro
310820-193019	31/08/2020 07:35:40 PM	dsDNA HS	S8	B2	0.00612	ng/uL	0.0306	ng/mL	1	200	0.1-0.2	0.2-100	100-120	BLUE	2.63574	836.453		2.59	31/08/2020 07:35:19 PM		PowerSoil Pro
310820-193019	31/08/2020 07:36:08 PM	dsDNA HS	S9	12V	6.26	ng/uL	31.3	ng/mL	1	200	0.1-0.2	0.2-100	100-120	BLUE	2.58505	1038.56		68.2	31/08/2020 07:35:19 PM		PowerSoil Pro
310820-193019	31/08/2020 07:36:08 PM	dsDNA HS	S10	12R	9.88	ng/uL	49.4	ng/mL	1	200	0.1-0.2	0.2-100	100-120	BLUE	2.33161	669.811		69.6	31/08/2020 07:35:19 PM		PowerSoil Pro
310820-193019	31/08/2020 07:36:08 PM	dsDNA HS	S11	12O	0.038	ng/uL	0.19	ng/mL	1	200	0.1-0.2	0.2-100	100-120	BLUE	2.81314	636.599		2.59	31/08/2020 07:35:19 PM		PowerSoil Pro
310820-193019	31/08/2020 07:36:08 PM	dsDNA HS	S12	54V	0.0694	ng/uL	0.347	ng/mL	1	200	0.1-0.2	0.2-100	100-120	BLUE	2.91451	881.91		3.48	31/08/2020 07:35:19 PM		PowerSoil Pro
310820-193019	31/08/2020 07:36:08 PM	dsDNA HS	S13	54R	5.94	ng/uL	29.7	ng/mL	1	200	0.1-0.2	0.2-100	100-120	BLUE	2.71177	450.944		29.7	31/08/2020 07:35:19 PM		PowerSoil Pro
310820-193019	31/08/2020 07:36:08 PM	dsDNA HS	S14	54O	0.0358	ng/uL	0.179	ng/mL	1	200	0.1-0.2	0.2-100	100-120	BLUE	2.81314	335.134		2.92	31/08/2020 07:35:19 PM		PowerSoil Pro
310820-193019	31/08/2020 07:36:08 PM	dsDNA HS	S15	21V	1.54	ng/uL	7.69	ng/mL	1	200	0.1-0.2	0.2-100	100-120	BLUE	2.50902	833.892		15.1	31/08/2020 07:35:19 PM		PowerSoil Pro
310820-193019	31/08/2020 07:36:08 PM	dsDNA HS	S16	21R	0.968	ng/uL	4.84	ng/mL	1	200	0.1-0.2	0.2-100	100-120	BLUE	2.63574	836.453		10.5	31/08/2020 07:35:19 PM		PowerSoil Pro
310820-193019	31/08/2020 07:36:37 PM	dsDNA HS	S17	21O	1.26	ng/uL	6.32	ng/mL	1	200	0.1-0.2	0.2-100	100-120	BLUE	2.58505	1038.56		15.5	31/08/2020 07:35:19 PM		PowerSoil Pro
310820-193019	31/08/2020 07:36:37 PM	dsDNA HS	S18	33R	3.82	ng/uL	19.1	ng/mL	1	200	0.1-0.2	0.2-100	100-120	BLUE	2.33161	669.811		28	31/08/2020 07:35:19 PM		PowerSoil Pro
310820-193019	31/08/2020 07:36:37 PM	dsDNA HS	S19	33V	29.4	ng/uL	147	ng/mL	1	200	0.1-0.2	0.2-100	100-120	BLUE	2.81314	636.599		194	31/08/2020 07:35:19 PM		PowerSoil Pro
310820-193019	31/08/2020 07:36:37 PM	dsDNA HS	S20	33O	0.394	ng/uL	1.97	ng/mL	1	200	0.1-0.2	0.2-100	100-120	BLUE	2.91451	881.91		6.25	31/08/2020 07:35:19 PM		PowerSoil Pro
010920-201900	2020-01-09 20:28:00	dsDNA HS	S1	M4	0.0624	ng/uL	0.312	ng/mL	1	200	0.1-0.2	0.2-100	100-120	BLUE	2.0916	1021.93		2.68	2020-01-09 20:23:00		HostZero
010920-201900	2020-01-09 20:28:00	dsDNA HS	S2	M5	0.0394	ng/uL	0.197	ng/mL	1	200	0.1-0.2	0.2-100	100-120	BLUE	1.9404	999.63		2.3	2020-01-09 20:23:00		HostZero
010920-201900	2020-01-09 20:28:00	dsDNA HS	S3	M6	0.0722	ng/uL	0.361	ng/mL	1	200	0.1-0.2	0.2-100	100-120	BLUE	1.764	1104.01		2.5	2020-01-09 20:23:00		HostZero
010920-201900	2020-01-09 20:28:00	dsDNA HS	S4	B3	0.0356	ng/uL	0.178	ng/mL	1	200	0.1-0.2	0.2-100	100-120	BLUE	1.9908	877.259		2.28	2020-01-09 20:23:00		HostZero
010920-201900	2020-01-09 20:28:00	dsDNA HS	S5	B4	0.0308	ng/uL	0.154	ng/mL	1	200	0.1-0.2	0.2-100	100-120	BLUE	1.764	1103.43		2.07	2020-01-09 20:23:00		HostZero
010920-201900	2020-01-09 20:28:00	dsDNA HS	S6	11V	0.0418	ng/uL	0.209	ng/mL	1	200	0.1-0.2	0.2-100	100-120	BLUE	1.9152	1072.45		2.33	2020-01-09 20:23:00		HostZero
010920-201900	2020-01-09 20:28:00	dsDNA HS	S7	11R	0.137	ng/uL	0.686	ng/mL	1	200	0.1-0.2	0.2-100	100-120	BLUE	1.512	1140.9		2.99	2020-01-09 20:23:00		HostZero
010920-201900	2020-01-09 20:28:00	dsDNA HS	S8	11O	1.48	ng/uL	7.38	ng/mL	1	200	0.1-0.2	0.2-100	100-120	BLUE	1.6632	704.855		11.9	2020-01-09 20:23:00		HostZero
010920-201900	2020-01-09 20:32:00	dsDNA HS	S9	24V	0.642	ng/uL	3.21	ng/mL	1	200	0.1-0.2	0.2-100	100-120	BLUE	2.0916	1021.93		8.46	2020-01-09 20:23:00		HostZero
010920-201900	2020-01-09 20:32:00	dsDNA HS	S10	24R	0.00458	ng/uL	0.0229	ng/mL	1	200	0.1-0.2	0.2-100	100-120	BLUE	1.9404	999.63		1.98	2020-01-09 20:23:00		HostZero
010920-201900	2020-01-09 20:32:00	dsDNA HS	S11	24O	0.0216	ng/uL	0.108	ng/mL	1	200	0.1-0.2	0.2-100	100-120	BLUE	1.764	1104.01		1.98	2020-01-09 20:23:00		HostZero
010920-201900	2020-01-09 20:32:00	dsDNA HS	S12	34V	0.049	ng/uL	0.245	ng/mL	1	200	0.1-0.2	0.2-100	100-120	BLUE	1.9908	877.259		2.39	2020-01-09 20:23:00		HostZero
010920-201900	2020-01-09 20:32:00	dsDNA HS	S13	34R	0.00402	ng/uL	0.0201	ng/mL	1	200	0.1-0.2	0.2-100	100-120	BLUE	1.764	1103.43		1.8	2020-01-09 20:23:00		HostZero
010920-201900	2020-01-09 20:32:00	dsDNA HS	S14	34O	0.00117	ng/uL	0.00583	ng/mL	1	200	0.1-0.2	0.2-100	100-120	BLUE	1.9152	1072.45		1.9	2020-01-09 20:23:00		HostZero
010920-201900	2020-01-09 20:32:00	dsDNA HS	S15	43V	0.942	ng/uL	4.71	ng/mL	1	200	0.1-0.2	0.2-100	100-120	BLUE	1.512	1140.9		12	2020-01-09 20:23:00		HostZero
010920-201900	2020-01-09 20:32:00	dsDNA HS	S16	43R	0.018	ng/uL	0.0898	ng/mL	1	200	0.1-0.2	0.2-100	100-120	BLUE	1.6632	704.855		1.78	2020-01-09 20:23:00		HostZero
010920-201900	2020-01-09 20:34:00	dsDNA HS	S17	43O	0.194	ng/uL	0.972	ng/mL	1	200	0.1-0.2	0.2-100	100-120	BLUE	2.0916	1021.93		3.97	2020-01-09 20:23:00		HostZero
010920-201900	2020-01-09 20:34:00	dsDNA HS	S18	52V	0.0119	ng/uL	0.0596	ng/mL	1	200	0.1-0.2	0.2-100	100-120	BLUE	1.9404	999.63		1.83	2020-01-09 20:23:00		HostZero
010920-201900	2020-01-09 20:34:00	dsDNA HS	S19	52R	0.0444	ng/uL	0.222	ng/mL	1	200	0.1-0.2	0.2-100	100-120	BLUE	1.764	1104.01		2.22	2020-01-09 20:23:00		HostZero
010920-201900	2020-01-09 20:34:00	dsDNA HS	S20	52O	0.0958	ng/uL	0.479	ng/mL	1	200	0.1-0.2	0.2-100	100-120	BLUE	1.9908	877.259		2.78	2020-01-09 20:23:00		HostZero
020920-180109	2020-02-09 18:01:00	dsDNA HS	S1	M7	0.256	ng/uL	1.28	ng/mL	1	200	0.1-0.2	0.2-100	100-120	BLUE	2.78894	1009.97		5.25	2020-02-09 18:01:00		PureLink
020920-180109	2020-02-09 18:01:00	dsDNA HS	S2	M8	0.0784	ng/uL	0.392	ng/mL	1	200	0.1-0.2	0.2-100	100-120	BLUE	2.4819	463.003		2.82	2020-02-09 18:01:00		PureLink
020920-180109	2020-02-09 18:01:00	dsDNA HS	S3	M9	0.0462	ng/uL	0.231	ng/mL	1	200	0.1-0.2	0.2-100	100-120	BLUE	2.76335	611.297		3.02	2020-02-09 18:01:00		PureLink
020920-180109	2020-02-09 18:01:00	dsDNA HS	S4	B5	0.0438	ng/uL	0.219	ng/mL	1	200	0.1-0.2	0.2-100	100-120	BLUE	2.81452	708.946		3.1	2020-02-09 18:01:00		PureLink
020920-180109	2020-02-09 18:01:00	dsDNA HS	S5	B6	0.0358	ng/uL	0.179	ng/mL	1	200	0.1-0.2	0.2-100	100-120	BLUE	2.58424	790.911		2.84	2020-02-09 18:01:00		PureLink
020920-180109	2020-02-09 18:01:00	dsDNA HS	S6	14O	0.138	ng/uL	0.688	ng/mL	1	200	0.1-0.2	0.2-100	100-120	BLUE	2.60983	676.781		3.48	2020-02-09 18:01:00		PureLink
020920-180109	2020-02-09 18:01:00	dsDNA HS	S7	14R	0.338	ng/uL	1.69	ng/mL	1	200	0.1-0.2	0.2-100	100-120	BLUE	2.14927	445.933		3.59	2020-02-09 18:01:00		PureLink
020920-180109	2020-02-09 18:01:00	dsDNA HS	S8	14V	0.722	ng/uL	3.61	ng/mL	1	200	0.1-0.2	0.2-100	100-120	BLUE	2.35396	1076.14		9.91	2020-02-09 18:01:00		PureLink
020920-180109	2020-02-09 18:02:00	dsDNA HS	S9	23O	0.0716	ng/uL	0.358	ng/mL	1	200	0.1-0.2	0.2-100	100-120	BLUE	2.78894	1009.97		3.46	2020-02-09 18:01:00		PureLink
020920-180109	2020-02-09 18:02:00	dsDNA HS	S10	23R	0.658	ng/uL	3.29	ng/mL	1	200	0.1-0.2	0.2-100	100-120	BLUE	2.4819	463.003		5.43	2020-02-09 18:01:00		PureLink
020920-180109	2020-02-09 18:02:00	dsDNA HS	S11	23V	7.78	ng/uL	38.9	ng/mL	1	200	0.1-0.2	0.2-100	100-120	BLUE	2.76335	611.297		50.9	2020-02-09 18:01:00		PureLink
020920-180109	2020-02-09 18:02:00	dsDNA HS	S12	23O	0.09	ng/uL	0.45	ng/mL	1	200	0.1-0.2	0.2-100	100-120	BLUE	2.81452	708.946		3.41	2020-02-09 18:01:00		PureLink
020920-180109	2020-02-09 18:02:00	dsDNA HS	S13	32R	4.06	ng/uL	20.3	ng/mL	1	200	0.1-0.2	0.2-100	100-120	BLUE	2.58424	790.911		34.8	2020-02-09 18:01:00		PureLink
020920-180109	2020-02-09 18:02:00	dsDNA HS	S14	32V	1.71	ng/uL	8.56	ng/mL	1	200	0.1-0.2	0.2-100	100-120	BLUE	2.60983	676.781		14	2020-02-09 18:01:00		PureLink
020920-180109	2020-02-09 18:02:00	dsDNA HS	S15	42O	5.46	ng/uL	27.3	ng/mL	1	200	0.1-0.2	0.2-100	100-120	BLUE	2.14927	445.933		26.6	2020-02-09 18:01:00		PureLink
020920-180109	2020-02-09 18:02:00	dsDNA HS	S16	42R	1.23	ng/uL	6.14	ng/mL	1	200	0.1-0.2	0.2-100	100-120	BLUE	2.35396	1076.14		15.3	2020-02-09 18:01:00		PureLink
020920-180109	2020-02-09 18:02:00	dsDNA HS	S17	42V	12.6	ng/uL	63.1	ng/mL	1	200	0.1-0.2	0.2-100	100-120	BLUE	2.78894	1009.97		133	2020-02-09 18:01:00		PureLink
020920-180109	2020-02-09 18:02:00	dsDNA HS	S18	51O	7.32	ng/uL	36.6	ng/mL	1	200	0.1-0.2	0.2-100	100-120	BLUE	2.4819	463.003		36.8	2020-02-09 18:01:00		PureLink
020920-180109	2020-02-09 18:02:00	dsDNA HS	S19	51R	0.113	ng/uL	0.567	ng/mL	1	200	0.1-0.2	0.2-100	100-120	BLUE	2.76335	611.297		3.41	2020-02-09 18:01:00		PureLink
020920-180109	2020-02-09 18:02:00	dsDNA HS	S20	51V	0.286	ng/uL	1.43	ng/mL	1	200	0.1-0.2	0.2-100	100-120	BLUE	2.81452	708.946		4.75	2020-02-09 18:01:00		PureLink
030920-192049	2020-03-09 19:22:00	dsDNA HS	S1	M20	3.46	ng/uL	17.3	ng/mL	1	200	0.1-0.2	0.2-100	100-120	BLUE	2.73778	859.067		32.5	2020-03-09 19:21:00		DNeasy
030920-192049	2020-03-09 19:22:00	dsDNA HS	S2	M11	3.8	ng/uL	19	ng/mL	1	200	0.1-0.2	0.2-100	100-120	BLUE	2.23275	700.567		28.8	2020-03-09 19:21:00		DNeasy
030920-192049	2020-03-09 19:22:00	dsDNA HS	S3	M12	1.1	ng/uL	5.48	ng/mL	1	200	0.1-0.2	0.2-100	100-120	BLUE	2.49856	916.867		12.3	2020-03-09 19:21:00		DNeasy
030920-192049	2020-03-09 19:22:00	dsDNA HS	S4	B7	0.158	ng/uL	0.789	ng/mL	1	200	0.1-0.2	0.2-100	100-120	BLUE	2.47197	304.994		2.92	2020-03-09 19:21:00		DNeasy
030920-192049	2020-03-09 19:22:00	dsDNA HS	S5	B8	0.0254	ng/uL	0.127	ng/mL	1	200	0.1-0.2	0.2-100	100-120	BLUE	2.33907	919.205		2.55	2020-03-09 19:21:00		DNeasy
030920-192049	2020-03-09 19:22:00	dsDNA HS	S6	13O	0.31	ng/uL	1.55	ng/mL	1	200	0.1-0.2	0.2-100	100-120	BLUE	2.41881	627.333		4.28	2020-03-09 19:21:00		DNeasy
030920-192049	2020-03-09 19:22:00	dsDNA HS	S7	13R	0.51	ng/uL	2.55	ng/mL	1	200	0.1-0.2	0.2-100	100-120	BLUE	2.20617	755.286		5.93	2020-03-09 19:21:00		DNeasy
030920-192049	2020-03-09 19:22:00	dsDNA HS	S8	13V	33.6	ng/uL	168	ng/mL	1	200	0.1-0.2	0.2-100	100-120	BLUE	2.41881	840.446		292	2020-03-09 19:21:00		DNeasy
030920-192049	2020-03-09 19:22:00	dsDNA HS	S9	22O	12	ng/uL	59.9	ng/mL	1	200	0.1-0.2	0.2-100	100-120	BLUE	2.73778	859.067		108	2020-03-09 19:21:00		DNeasy
030920-192049	2020-03-09 19:22:00	dsDNA HS	S10	22R	11.3	ng/uL	56.5	ng/mL	1	200	0.1-0.2	0.2-100	100-120	BLUE	2.23275	700.567		82.8	2020-03-09 19:21:00		DNeasy
030920-192049	2020-03-09 19:22:00	dsDNA HS	S11	22V	6.06	ng/uL	30.3	ng/mL	1	200	0.1-0.2	0.2-100	100-120	BLUE	2.49856	916.867		58.5	2020-03-09 19:21:00		DNeasy
030920-192049	2020-03-09 19:22:00	dsDNA HS	S12	31O	0.428	ng/uL	2.14	ng/mL	1	200	0.1-0.2	0.2-100	100-120	BLUE	2.47197	304.994		3.72	2020-03-09 19:21:00		DNeasy
030920-192049	2020-03-09 19:22:00	dsDNA HS	S13	31R	1.42	ng/uL	7.1	ng/mL	1	200	0.1-0.2	0.2-100	100-120	BLUE	2.33907	919.205		15.2	2020-03-09 19:21:00		DNeasy
030920-192049	2020-03-09 19:22:00	dsDNA HS	S14	31V	33.8	ng/uL	169	ng/mL	1	200	0.1-0.2	0.2-100	100-120	BLUE	2.41881	627.333		219	2020-03-09 19:21:00		DNeasy
030920-192049	2020-03-09 19:22:00	dsDNA HS	S15	44O	6.5	ng/uL	32.5	ng/mL	1	200	0.1-0.2	0.2-100	100-120	BLUE	2.20617	755.286		51.8	2020-03-09 19:21:00		DNeasy
030920-192049	2020-03-09 19:22:00	dsDNA HS	S16	44R	15.3	ng/uL	76.4	ng/mL	1	200	0.1-0.2	0.2-100	100-120	BLUE	2.41881	840.446		134	2020-03-09 19:21:00		DNeasy
030920-192049	2020-03-09 19:22:00	dsDNA HS	S17	44V	0.346	ng/uL	1.73	ng/mL	1	200	0.1-0.2	0.2-100	100-120	BLUE	2.73778	859.067		5.58	2020-03-09 19:21:00		DNeasy
030920-192049	2020-03-09 19:22:00	dsDNA HS	S18	53O	26.2	ng/uL	131	ng/mL	1	200	0.1-0.2	0.2-100	100-120	BLUE	2.23275	700.567		191	2020-03-09 19:21:00		DNeasy
030920-192049	2020-03-09 19:22:00	dsDNA HS	S19	53R	0.105	ng/uL	0.526	ng/mL	1	200	0.1-0.2	0.2-100	100-120	BLUE	2.49856	916.867		3.4	2020-03-09 19:21:00		DNeasy
030920-192049	2020-03-09 19:22:00	dsDNA HS	S20	53V	61.2	ng/uL	306	ng/mL	1	200	0.1-0.2	0.2-100	100-120	BLUE	2.47197	304.994		191	2020-03-09 19:21:00		DNeasy
